# The RNA-binding protein Puf5 buffers mRNA levels against chromatin-mediated changes in nascent transcription

**DOI:** 10.1101/2020.08.13.249912

**Authors:** David Z. Kochan, Julia S. P. Mawer, Kiril Tishinov, Swati Parekh, Jennifer Massen, Martin Graef, Anne Spang, Peter Tessarz

## Abstract

Gene expression is a dynamic process regulated at all stages, starting with opening of chromatin, transcription, and continuing with mRNA export, translation and, finally, degradation. While there are feedback mechanisms within the system, it is not clear whether these extend to crosstalk between chromatin architecture and mRNA decay. Here, we show that changes in nascent transcription, mediated by mutating H3K56 to alanine, are post-transcriptionally buffered by the Pumilio protein Puf5, which stabilizes transcripts in a context-dependent manner. Depleting Puf5 in an H3K56A background leads to synthetic lethality. This genetic interaction can be explained by a decrease in translation due to downregulation of its direct mRNA targets, largely consisting of ribosomal protein genes. Importantly, we show that this post-transcriptional buffering is not only linked to H3K56A, but may be a more widespread phenomenon that also buffers against an increase in nascent RNA transcription in order to maintain physiological mRNA levels and cellular homeostasis.
