## Supplementary Table 1 for "The RNA-binding protein Puf5 buffers mRNA levels against chromatin-mediated changes in nascent transcription"

### Sheet: Sheet1
Positive hits K56A SGA
CTF18
CTF8
RAD50
DCC1				Genome Stability
RAD27				Nucleosome Assembly
TOP3				Post-transcriptional Processing
MRE11				Transcription
RMI1
DNA2
CAC2
HIR3
ASF1
HIR2
RLF2
CCR4
MPT5
POP2
SSN2
SOH1
SIN4
CSE2
MED1
DID2
COG8
VHR2
IES3
CIK1
MFA
DAL81
POP2
CTK1
THO2
NUP84
TRS85
KCS1
NHX1
TOM1
MRPL28
DST1
PMR1
HUR1
UBP6
GET2
VAM7
PRE9
DOC1
SEC28
ICE2
ATP12
IML2
NET1
ELM1
URA2
INO1
MNN11
OPI3
DOA1
URA1
ELF1
URA4
SSP120
SYM1
RED1
SWI6
TSA1
EGT2
MCK1
YPT7
SCS7
CLA4
CIK1
SUB1
MRP7
FAP1
SSN8
IES2
BUB3
KTR5
SWI14
IDH1
COG6
END3
ASI2
PHO80
MDM20
RPL21B
CAC1
LGE1
NEW1
SSN3
MSY1
AIM10
HEM14
CDA2
CDA2
CTK2
PHP87
QCR2
IPP1
YPI1
