## Supplementary Table 2 for "The RNA-binding protein Puf5 buffers mRNA levels against chromatin-mediated changes in nascent transcription"

### Sheet: Sheet1
ORF Name	Gene Name	Description
SCR1	SCR1	RNA subunit of the Signal Recognition Particle (SRP)
YAL005C	SSA1	ATPase involved in protein folding and nuclear localization signal (NLS)-directed nuclear transport; member of heat shock protein 70 (HSP70) family; forms a chaperone complex with Ydj1p; localized to the nucleus, cytoplasm, and cell wall; 98% identical with Ssa2p, but subtle differences between the two proteins provide functional specificity with respect to propagation of yeast [URE3] prions and …
YBL003C	HTA2	Histone H2A, core histone protein required for chromatin assembly and chromosome function; one of two nearly identical (see also HTA1) subtypes; DNA damage-dependent phosphorylation by Mec1p facilitates DNA repair; acetylated by Nat4p
YBL072C	RPS8A	Protein component of the small (40S) ribosomal subunit; identical to Rps8Bp and has similarity to rat S8 ribosomal protein
YBL087C	RPL23A	Protein component of the large (60S) ribosomal subunit, identical to Rpl23Bp and has similarity to E. coli L14 and rat L23 ribosomal proteins
YBL092W	RPL32	Protein component of the large (60S) ribosomal subunit, has similarity to rat L32 ribosomal protein; overexpression disrupts telomeric silencing
YBR031W	RPL4A	N-terminally acetylated protein component of the large (60S) ribosomal subunit, nearly identical to Rpl4Bp and has similarity to E. coli L4 and rat L4 ribosomal proteins
YBR048W	RPS11B	Protein component of the small (40S) ribosomal subunit; identical to Rps11Ap and has similarity to E. coli S17 and rat S11 ribosomal proteins
YBR090C	YBR090C	Putative protein of unknown function; green fluorescent protein (GFP)-fusion protein localizes to the cytoplasm and nucleus
YBR189W	RPS9B	Protein component of the small (40S) ribosomal subunit; nearly identical to Rps9Ap and has similarity to E. coli S4 and rat S9 ribosomal proteins
YBR191W	RPL21A	Protein component of the large (60S) ribosomal subunit, nearly identical to Rpl21Bp and has similarity to rat L21 ribosomal protein
YBR286W	APE3	Vacuolar aminopeptidase Y, processed to mature form by Prb1p
YCL025C	AGP1	Low-affinity amino acid permease with broad substrate range, involved in uptake of asparagine, glutamine, and other amino acids; expression is regulated by the SPS plasma membrane amino acid sensor system (Ssy1p-Ptr3p-Ssy5p)
YCL043C	PDI1	Protein disulfide isomerase; multifunctional protein resident in the endoplasmic reticulum lumen, essential for the formation of disulfide bonds in secretory and cell-surface proteins, unscrambles non-native disulfide bonds; forms a complex with Mnl1p that has exomannosidase activity, processing unfolded protein-bound Man8GlcNAc2 oligosaccharides to Man7GlcNAc2 which promotes degradation in the u…
YDL061C	RPS29B	Protein component of the small (40S) ribosomal subunit; nearly identical to Rps29Ap and has similarity to rat S29 and E. coli S14 ribosomal proteins
YDL075W	RPL31A	Protein component of the large (60S) ribosomal subunit, nearly identical to Rpl31Bp and has similarity to rat L31 ribosomal protein; associates with the karyopherin Sxm1p; loss of both Rpl31p and Rpl39p confers lethality
YDL124W	YDL124W	NADPH-dependent alpha-keto amide reductase; reduces aromatic alpha-keto amides, aliphatic alpha-keto esters, and aromatic alpha-keto esters; member of the aldo-keto reductase (AKR) family
YDL136W	RPL35B	Protein component of the large (60S) ribosomal subunit, identical to Rpl35Ap and has similarity to rat L35 ribosomal protein
YDR012W	RPL4B	Protein component of the large (60S) ribosomal subunit, nearly identical to Rpl4Ap and has similarity to E. coli L4 and rat L4 ribosomal proteins
YDR025W	RPS11A	Protein component of the small (40S) ribosomal subunit; identical to Rps11Bp and has similarity to E. coli S17 and rat S11 ribosomal proteins
YDR050C	TPI1	Triose phosphate isomerase, abundant glycolytic enzyme; mRNA half-life is regulated by iron availability; transcription is controlled by activators Reb1p, Gcr1p, and Rap1p through binding sites in the 5' non-coding region
YDR055W	PST1	Cell wall protein that contains a putative GPI-attachment site; secreted by regenerating protoplasts; up-regulated by activation of the cell integrity pathway, as mediated by Rlm1p; upregulated by cell wall damage via disruption of FKS1
YDR064W	RPS13	Protein component of the small (40S) ribosomal subunit; has similarity to E. coli S15 and rat S13 ribosomal proteins
YDR074W	TPS2	Phosphatase subunit of the trehalose-6-phosphate synthase/phosphatase complex, which synthesizes the storage carbohydrate trehalose; expression is induced by stress conditions and repressed by the Ras-cAMP pathway
YDR133C	YDR133C	Dubious open reading frame unlikely to encode a protein, based on available experimental and comparative sequence data; partially overlaps YDR134C
YDR277C	MTH1	Negative regulator of the glucose-sensing signal transduction pathway, required for repression of transcription by Rgt1p; interacts with Rgt1p and the Snf3p and Rgt2p glucose sensors; phosphorylated by Yck1p, triggering Mth1p degradation
YDR297W	SUR2	Sphinganine C4-hydroxylase, catalyses the conversion of sphinganine to phytosphingosine in sphingolipid biosyntheis
YDR342C	HXT7	High-affinity glucose transporter of the major facilitator superfamily, nearly identical to Hxt6p, expressed at high basal levels relative to other HXTs, expression repressed by high glucose levels
YDR345C	HXT3	Low affinity glucose transporter of the major facilitator superfamily, expression is induced in low or high glucose conditions
YDR353W	TRR1	Cytoplasmic thioredoxin reductase, key regulatory enzyme that determines the redox state of the thioredoxin system, which acts as a disulfide reductase system and protects cells against both oxidative and reductive stress
YDR382W	RPP2B	Ribosomal protein P2 beta, a component of the ribosomal stalk, which is involved in the interaction between translational elongation factors and the ribosome; regulates the accumulation of P1 (Rpp1Ap and Rpp1Bp) in the cytoplasm
YDR385W	EFT2	Elongation factor 2 (EF-2), also encoded by EFT1; catalyzes ribosomal translocation during protein synthesis; contains diphthamide, the unique posttranslationally modified histidine residue specifically ADP-ribosylated by diphtheria toxin
YDR399W	HPT1	Dimeric hypoxanthine-guanine phosphoribosyltransferase, catalyzes the formation of both inosine monophosphate and guanosine monophosphate; mutations in the human homolog HPRT1 can cause Lesch-Nyhan syndrome and Kelley-Seegmiller syndrome
YDR418W	RPL12B	Protein component of the large (60S) ribosomal subunit, nearly identical to Rpl12Ap; rpl12a rpl12b double mutant exhibits slow growth and slow translation; has similarity to E. coli L11 and rat L12 ribosomal proteins
YDR450W	RPS18A	Protein component of the small (40S) ribosomal subunit; nearly identical to Rps18Bp and has similarity to E. coli S13 and rat S18 ribosomal proteins
YDR516C	EMI2	Non-essential protein of unknown function required for transcriptional induction of the early meiotic-specific transcription factor IME1; required for sporulation; expression is regulated by glucose-repression transcription factors Mig1/2p
YEL027W	VMA3	Proteolipid subunit of the vacuolar H(+)-ATPase V0 sector (subunit c; dicyclohexylcarbodiimide binding subunit); required for vacuolar acidification and important for copper and iron metal ion homeostasis
YEL042W	GDA1	Guanosine diphosphatase located in the Golgi, involved in the transport of GDP-mannose into the Golgi lumen by converting GDP to GMP after mannose is transferred its substrate
YEL046C	GLY1	Threonine aldolase, catalyzes the cleavage of L-allo-threonine and L-threonine to glycine; involved in glycine biosynthesis
YEL054C	RPL12A	Protein component of the large (60S) ribosomal subunit, nearly identical to Rpl12Bp; rpl12a rpl12b double mutant exhibits slow growth and slow translation; has similarity to E. coli L11 and rat L12 ribosomal proteins
YER072W	VTC1	Subunit of the vacuolar transporter chaperone (VTC) complex involved in membrane trafficking, vacuolar polyphosphate accumulation, microautophagy and non-autophagic vacuolar fusion; also has mRNA binding activity
YER074W	RPS24A	Protein component of the small (40S) ribosomal subunit; identical to Rps24Bp and has similarity to rat S24 ribosomal protein
YER094C	PUP3	Beta 3 subunit of the 20S proteasome involved in ubiquitin-dependent catabolism; human homolog is subunit C10
YER102W	RPS8B	Protein component of the small (40S) ribosomal subunit; identical to Rps8Ap and has similarity to rat S8 ribosomal protein
YER120W	SCS2	Integral ER membrane protein that regulates phospholipid metabolism via an interaction with the FFAT motif of Opi1p, also involved in telomeric silencing, disruption causes inositol auxotrophy above 34 degrees C, VAP homolog
YER177W	BMH1	14-3-3 protein, major isoform; controls proteome at post-transcriptional level, binds proteins and DNA, involved in regulation of many processes including exocytosis, vesicle transport, Ras/MAPK signaling, and rapamycin-sensitive signaling
YFR031C-A	RPL2A	Protein component of the large (60S) ribosomal subunit, identical to Rpl2Bp and has similarity to E. coli L2 and rat L8 ribosomal proteins
YFR032C-A	RPL29	Protein component of the large (60S) ribosomal subunit, has similarity to rat L29 ribosomal protein; not essential for translation, but required for proper joining of the large and small ribosomal subunits and for normal translation rate
YGL031C	RPL24A	Ribosomal protein L30 of the large (60S) ribosomal subunit, nearly identical to Rpl24Bp and has similarity to rat L24 ribosomal protein; not essential for translation but may be required for normal translation rate
YGL076C	RPL7A	Protein component of the large (60S) ribosomal subunit, nearly identical to Rpl7Bp and has similarity to E. coli L30 and rat L7 ribosomal proteins; contains a conserved C-terminal Nucleic acid Binding Domain (NDB2)
YGL123W	RPS2	Protein component of the small (40S) subunit, essential for control of translational accuracy; phosphorylation by C-terminal domain kinase I (CTDK-I) enhances translational accuracy; methylated on one or more arginine residues by Hmt1p
YGL135W	RPL1B	N-terminally acetylated protein component of the large (60S) ribosomal subunit, nearly identical to Rpl1Ap and has similarity to E. coli L1 and rat L10a ribosomal proteins; rpl1a rpl1b double null mutation is lethal
YGL147C	RPL9A	Protein component of the large (60S) ribosomal subunit, nearly identical to Rpl9Bp and has similarity to E. coli L6 and rat L9 ribosomal proteins
YGL189C	RPS26A	Protein component of the small (40S) ribosomal subunit; nearly identical to Rps26Bp and has similarity to rat S26 ribosomal protein
YGL225W	VRG4	Golgi GDP-mannose transporter; regulates Golgi function and glycosylation in Golgi
YGL253W	HXK2	Hexokinase isoenzyme 2 that catalyzes phosphorylation of glucose in the cytosol; predominant hexokinase during growth on glucose; functions in the nucleus to repress expression of HXK1 and GLK1 and to induce expression of its own gene
YGR027C	RPS25A	Protein component of the small (40S) ribosomal subunit; nearly identical to Rps25Bp and has similarity to rat S25 ribosomal protein
YGR037C	ACB1	Acyl-CoA-binding protein, transports newly synthesized acyl-CoA esters from fatty acid synthetase (Fas1p-Fas2p) to acyl-CoA-consuming processes; subject to starvation-induced, Grh1p-mediated unconventional secretion
YGR085C	RPL11B	Protein component of the large (60S) ribosomal subunit, nearly identical to Rpl11Ap; involved in ribosomal assembly; depletion causes degradation of proteins and RNA of the 60S subunit; has similarity to E. coli L5 and rat L11
YGR118W	RPS23A	Ribosomal protein 28 (rp28) of the small (40S) ribosomal subunit, required for translational accuracy; nearly identical to Rps23Bp and similar to E. coli S12 and rat S23 ribosomal proteins; deletion of both RPS23A and RPS23B is lethal
YGR130C	YGR130C	Component of the eisosome with unknown function; GFP-fusion protein localizes to the cytoplasm; specifically phosphorylated in vitro by mammalian diphosphoinositol pentakisphosphate (IP7)
YGR148C	RPL24B	Ribosomal protein L30 of the large (60S) ribosomal subunit, nearly identical to Rpl24Ap and has similarity to rat L24 ribosomal protein; not essential for translation but may be required for normal translation rate
YGR192C	TDH3	Glyceraldehyde-3-phosphate dehydrogenase, isozyme 3, involved in glycolysis and gluconeogenesis; tetramer that catalyzes the reaction of glyceraldehyde-3-phosphate to 1,3 bis-phosphoglycerate; detected in the cytoplasm and cell wall
YGR214W	RPS0A	Protein component of the small (40S) ribosomal subunit, nearly identical to Rps0Bp; required for maturation of 18S rRNA along with Rps0Bp; deletion of either RPS0 gene reduces growth rate, deletion of both genes is lethal
YGR254W	ENO1	Enolase I, a phosphopyruvate hydratase that catalyzes the conversion of 2-phosphoglycerate to phosphoenolpyruvate during glycolysis and the reverse reaction during gluconeogenesis; expression is repressed in response to glucose
YHL001W	RPL14B	Protein component of the large (60S) ribosomal subunit, nearly identical to Rpl14Ap and has similarity to rat L14 ribosomal protein
YHL015W	RPS20	Protein component of the small (40S) ribosomal subunit; overproduction suppresses mutations affecting RNA polymerase III-dependent transcription; has similarity to E. coli S10 and rat S20 ribosomal proteins
YHR010W	RPL27A	Protein component of the large (60S) ribosomal subunit, nearly identical to Rpl27Bp and has similarity to rat L27 ribosomal protein
YHR019C	DED81	Cytosolic asparaginyl-tRNA synthetase, required for protein synthesis, catalyzes the specific attachment of asparagine to its cognate tRNA
YHR021C	RPS27B	Protein component of the small (40S) ribosomal subunit; nearly identical to Rps27Ap and has similarity to rat S27 ribosomal protein
YHR128W	FUR1	Uracil phosphoribosyltransferase, synthesizes UMP from uracil; involved in the pyrimidine salvage pathway
YHR143W	DSE2	Daughter cell-specific secreted protein with similarity to glucanases, degrades cell wall from the daughter side causing daughter to separate from mother; expression is repressed by cAMP
YHR162W	MPC2	Putative protein of unknown function; green fluorescent protein (GFP)-fusion protein localizes to the mitochondrion
YHR163W	SOL3	6-phosphogluconolactonase, catalyzes the second step of the pentose phosphate pathway; weak multicopy suppressor of los1-1 mutation; homologous to Sol2p and Sol1p
YHR174W	ENO2	Enolase II, a phosphopyruvate hydratase that catalyzes the conversion of 2-phosphoglycerate to phosphoenolpyruvate during glycolysis and the reverse reaction during gluconeogenesis; expression is induced in response to glucose
YHR193C	EGD2	Alpha subunit of the heteromeric nascent polypeptide-associated complex (NAC) involved in protein sorting and translocation, associated with cytoplasmic ribosomes
YHR203C	RPS4B	Protein component of the small (40S) ribosomal subunit; identical to Rps4Ap and has similarity to rat S4 ribosomal protein
YIL053W	GPP1	Constitutively expressed isoform of DL-glycerol-3-phosphatase; involved in glycerol biosynthesis, induced in response to both anaerobic and, along with the Hor2p/Gpp2p isoform, osmotic stress
YIL133C	RPL16A	N-terminally acetylated protein component of the large (60S) ribosomal subunit, binds to 5.8 S rRNA; has similarity to Rpl16Bp, E. coli L13 and rat L13a ribosomal proteins; transcriptionally regulated by Rap1p
YIL148W	RPL40A	Fusion protein, identical to Rpl40Bp, that is cleaved to yield ubiquitin and a ribosomal protein of the large (60S) ribosomal subunit with similarity to rat L40; ubiquitin may facilitate assembly of the ribosomal protein into ribosomes
YJL052W	TDH1	Glyceraldehyde-3-phosphate dehydrogenase, isozyme 1, involved in glycolysis and gluconeogenesis; tetramer that catalyzes the reaction of glyceraldehyde-3-phosphate to 1,3 bis-phosphoglycerate; detected in the cytoplasm and cell wall
YJL136C	RPS21B	Protein component of the small (40S) ribosomal subunit; nearly identical to Rps21Ap and has similarity to rat S21 ribosomal protein
YJL143W	TIM17	Essential subunit of the Translocase of the Inner Mitochondrial membrane (TIM23 complex); with Tim23p, contributes to the architecture and function of the import channel; may link the import motor to the core TIM23 complex
YJL159W	HSP150	O-mannosylated heat shock protein that is secreted and covalently attached to the cell wall via beta-1,3-glucan and disulfide bridges; required for cell wall stability; induced by heat shock, oxidative stress, and nitrogen limitation
YJL177W	RPL17B	Protein component of the large (60S) ribosomal subunit, nearly identical to Rpl17Ap and has similarity to E. coli L22 and rat L17 ribosomal proteins
YJL190C	RPS22A	Protein component of the small (40S) ribosomal subunit; nearly identical to Rps22Bp and has similarity to E. coli S8 and rat S15a ribosomal proteins
YJR009C	TDH2	Glyceraldehyde-3-phosphate dehydrogenase, isozyme 2, involved in glycolysis and gluconeogenesis; tetramer that catalyzes the reaction of glyceraldehyde-3-phosphate to 1,3 bis-phosphoglycerate; detected in the cytoplasm and cell wall
YJR094W-A	RPL43B	Protein component of the large (60S) ribosomal subunit, identical to Rpl43Ap and has similarity to rat L37a ribosomal protein
YJR104C	SOD1	Cytosolic copper-zinc superoxide dismutase; some mutations are analogous to those that cause ALS (amyotrophic lateral sclerosis) in humans
YJR123W	RPS5	Protein component of the small (40S) ribosomal subunit, the least basic of the non-acidic ribosomal proteins; phosphorylated in vivo; essential for viability; has similarity to E. coli S7 and rat S5 ribosomal proteins
YKL006W	RPL14A	N-terminally acetylated protein component of the large (60S) ribosomal subunit, nearly identical to Rpl14Bp and has similarity to rat L14 ribosomal protein; rpl14a csh5 double null mutant exhibits synthetic slow growth
YKL008C	LAC1	Ceramide synthase component, involved in synthesis of ceramide from C26(acyl)-coenzyme A and dihydrosphingosine or phytosphingosine, functionally equivalent to Lag1p
YKL056C	TMA19	Protein that associates with ribosomes; homolog of translationally controlled tumor protein; green fluorescent protein (GFP)-fusion protein localizes to the cytoplasm and relocates to the mitochondrial outer surface upon oxidative stress
YKL060C	FBA1	Fructose 1,6-bisphosphate aldolase, required for glycolysis and gluconeogenesis; catalyzes conversion of fructose 1,6 bisphosphate to glyceraldehyde-3-P and dihydroxyacetone-P; locates to mitochondrial outer surface upon oxidative stress
YKL096W-A	CWP2	Covalently linked cell wall mannoprotein, major constituent of the cell wall; plays a role in stabilizing the cell wall; involved in low pH resistance; precursor is GPI-anchored
YKL152C	GPM1	Tetrameric phosphoglycerate mutase, mediates the conversion of 3-phosphoglycerate to 2-phosphoglycerate during glycolysis and the reverse reaction during gluconeogenesis
YKL164C	PIR1	O-glycosylated protein required for cell wall stability; attached to the cell wall via beta-1,3-glucan; mediates mitochondrial translocation of Apn1p; expression regulated by the cell integrity pathway and by Swi5p during the cell cycle
YKL192C	ACP1	Mitochondrial matrix acyl carrier protein, involved in biosynthesis of octanoate, which is a precursor to lipoic acid; activated by phosphopantetheinylation catalyzed by Ppt2p
YKR094C	RPL40B	Fusion protein, identical to Rpl40Ap, that is cleaved to yield ubiquitin and a ribosomal protein of the large (60S) ribosomal subunit with similarity to rat L40; ubiquitin may facilitate assembly of the ribosomal protein into ribosomes
YLL018C	DPS1	Aspartyl-tRNA synthetase, primarily cytoplasmic; homodimeric enzyme that catalyzes the specific aspartylation of tRNA(Asp); class II aminoacyl tRNA synthetase; binding to its own mRNA may confer autoregulation
YLL024C	SSA2	ATP binding protein involved in protein folding and vacuolar import of proteins; member of heat shock protein 70 (HSP70) family; associated with the chaperonin-containing T-complex; present in the cytoplasm, vacuolar membrane and cell wall; 98% identical with Ssa1p, but subtle differences between the two proteins provide functional specificity with respect to propagation of yeast [URE3] prions an…
YLL045C	RPL8B	Ribosomal protein L4 of the large (60S) ribosomal subunit, nearly identical to Rpl8Ap and has similarity to rat L7a ribosomal protein; mutation results in decreased amounts of free 60S subunits
YLR029C	RPL15A	Protein component of the large (60S) ribosomal subunit, nearly identical to Rpl15Bp and has similarity to rat L15 ribosomal protein; binds to 5.8 S rRNA
YLR044C	PDC1	Major of three pyruvate decarboxylase isozymes, key enzyme in alcoholic fermentation, decarboxylates pyruvate to acetaldehyde; subject to glucose-, ethanol-, and autoregulation; involved in amino acid catabolism
YLR056W	ERG3	C-5 sterol desaturase, catalyzes the introduction of a C-5(6) double bond into episterol, a precursor in ergosterol biosynthesis; mutants are viable, but cannot grow on non-fermentable carbon sources
YLR075W	RPL10	Protein component of the large (60S) ribosomal subunit, responsible for joining the 40S and 60S subunits; regulates translation initiation; has similarity to rat L10 ribosomal protein and to members of the QM gene family
YLR109W	AHP1	Thiol-specific peroxiredoxin, reduces hydroperoxides to protect against oxidative damage; function in vivo requires covalent conjugation to Urm1p
YLR110C	CCW12	Cell wall mannoprotein with a role in maintenance of newly synthesized areas of cell wall; localizes to periphery of small buds, septum region of larger buds, and shmoo tip
YLR167W	RPS31	Fusion protein that is cleaved to yield a ribosomal protein of the small (40S) subunit and ubiquitin; ubiquitin may facilitate assembly of the ribosomal protein into ribosomes; interacts genetically with translation factor eIF2B
YLR177W	YLR177W	Putative protein of unknown function; phosphorylated by Dbf2p-Mob1p in vitro; some strains contain microsatellite polymophisms at this locus; YLR177W is not an essential gene
YLR180W	SAM1	S-adenosylmethionine synthetase, catalyzes transfer of the adenosyl group of ATP to the sulfur atom of methionine; one of two differentially regulated isozymes (Sam1p and Sam2p)
YLR185W	RPL37A	Protein component of the large (60S) ribosomal subunit, has similarity to Rpl37Bp and to rat L37 ribosomal protein
YLR287C-A	RPS30A	Protein component of the small (40S) ribosomal subunit; nearly identical to Rps30Bp and has similarity to rat S30 ribosomal protein
YLR293C	GSP1	Ran GTPase, GTP binding protein (mammalian Ranp homolog) involved in the maintenance of nuclear organization, RNA processing and transport; regulated by Srm1p, Rna1p, Yrb1p, Yrb2p, Yrp4p, Yrb30p, Cse1p and Kap95p; yeast Gsp2p homolog
YLR344W	RPL26A	Protein component of the large (60S) ribosomal subunit, nearly identical to Rpl26Bp and has similarity to E. coli L24 and rat L26 ribosomal proteins; binds to 5.8S rRNA
YLR388W	RPS29A	Protein component of the small (40S) ribosomal subunit; nearly identical to Rps29Bp and has similarity to rat S29 and E. coli S14 ribosomal proteins
YLR413W	INA1	Putative protein of unknown function; YLR413W is not an essential gene
YML022W	APT1	Adenine phosphoribosyltransferase, catalyzes the formation of AMP from adenine and 5-phosphoribosylpyrophosphate; involved in the salvage pathway of purine nucleotide biosynthesis
YML024W	RPS17A	Ribosomal protein 51 (rp51) of the small (40s) subunit; nearly identical to Rps17Bp and has similarity to rat S17 ribosomal protein
YML056C	IMD4	Inosine monophosphate dehydrogenase, catalyzes the first step of GMP biosynthesis, member of a four-gene family in S. cerevisiae, constitutively expressed
YML073C	RPL6A	N-terminally acetylated protein component of the large (60S) ribosomal subunit, has similarity to Rpl6Bp and to rat L6 ribosomal protein; binds to 5.8S rRNA
YMR006C	PLB2	Phospholipase B (lysophospholipase) involved in phospholipid metabolism; displays transacylase activity in vitro; overproduction confers resistance to lysophosphatidylcholine
YMR116C	ASC1	G-protein beta subunit and guanine nucleotide dissociation inhibitor for Gpa2p; ortholog of RACK1 that inhibits translation; core component of the small (40S) ribosomal subunit; represses Gcn4p in the absence of amino acid starvation
YMR142C	RPL13B	Protein component of the large (60S) ribosomal subunit, nearly identical to Rpl13Ap; not essential for viability; has similarity to rat L13 ribosomal protein
YMR143W	RPS16A	Protein component of the small (40S) ribosomal subunit; identical to Rps16Bp and has similarity to E. coli S9 and rat S16 ribosomal proteins
YMR202W	ERG2	C-8 sterol isomerase, catalyzes the isomerization of the delta-8 double bond to the delta-7 position at an intermediate step in ergosterol biosynthesis
YMR205C	PFK2	Beta subunit of heterooctameric phosphofructokinase involved in glycolysis, indispensable for anaerobic growth, activated by fructose-2,6-bisphosphate and AMP, mutation inhibits glucose induction of cell cycle-related genes
YMR230W	RPS10B	Protein component of the small (40S) ribosomal subunit; nearly identical to Rps10Ap and has similarity to rat ribosomal protein S10
YMR242C	RPL20A	Protein component of the large (60S) ribosomal subunit, nearly identical to Rpl20Bp and has similarity to rat L18a ribosomal protein
YNL007C	SIS1	Type II HSP40 co-chaperone that interacts with the HSP70 protein Ssa1p; not functionally redundant with Ydj1p due to due to substrate specificity; shares similarity with bacterial DnaJ proteins
YNL030W	HHF2	Histone H4, core histone protein required for chromatin assembly and chromosome function; one of two identical histone proteins (see also HHF1); contributes to telomeric silencing; N-terminal domain involved in maintaining genomic integrity
YNL069C	RPL16B	N-terminally acetylated protein component of the large (60S) ribosomal subunit, binds to 5.8 S rRNA; has similarity to Rpl16Ap, E. coli L13 and rat L13a ribosomal proteins; transcriptionally regulated by Rap1p
YNL112W	DBP2	Essential ATP-dependent RNA helicase of the DEAD-box protein family, involved in nonsense-mediated mRNA decay and rRNA processing
YNL141W	AAH1	Adenine deaminase (adenine aminohydrolase), converts adenine to hypoxanthine; involved in purine salvage; transcriptionally regulated by nutrient levels and growth phase; Aah1p degraded upon entry into quiescence via SCF and the proteasome
YNL162W	RPL42A	Protein component of the large (60S) ribosomal subunit, identical to Rpl42Bp and has similarity to rat L44 ribosomal protein
YNL173C	MDG1	Plasma membrane protein involved in G-protein mediated pheromone signaling pathway; overproduction suppresses bem1 mutations
YNL209W	SSB2	Cytoplasmic ATPase that is a ribosome-associated molecular chaperone, functions with J-protein partner Zuo1p; may be involved in the folding of newly-synthesized polypeptide chains; member of the HSP70 family; homolog of SSB1
YOL039W	RPP2A	Ribosomal protein P2 alpha, a component of the ribosomal stalk, which is involved in the interaction between translational elongation factors and the ribosome; regulates the accumulation of P1 (Rpp1Ap and Rpp1Bp) in the cytoplasm
YOL086C	ADH1	Alcohol dehydrogenase, fermentative isozyme active as homo- or heterotetramers; required for the reduction of acetaldehyde to ethanol, the last step in the glycolytic pathway
YOL120C	RPL18A	Protein component of the large (60S) ribosomal subunit, identical to Rpl18Bp and has similarity to rat L18 ribosomal protein; intron of RPL18A pre-mRNA forms stem-loop structures that are a target for Rnt1p cleavage leading to degradation
YOL121C	RPS19A	Protein component of the small (40S) ribosomal subunit, required for assembly and maturation of pre-40 S particles; mutations in human RPS19 are associated with Diamond Blackfan anemia; nearly identical to Rps19Bp
YOL127W	RPL25	Primary rRNA-binding ribosomal protein component of the large (60S) ribosomal subunit, has similarity to E. coli L23 and rat L23a ribosomal proteins; binds to 25S rRNA via a conserved C-terminal motif
YOR096W	RPS7A	Protein component of the small (40S) ribosomal subunit, nearly identical to Rps7Bp; interacts with Kti11p; deletion causes hypersensitivity to zymocin; has similarity to rat S7 and Xenopus S8 ribosomal proteins
YOR133W	EFT1	Elongation factor 2 (EF-2), also encoded by EFT2; catalyzes ribosomal translocation during protein synthesis; contains diphthamide, the unique posttranslationally modified histidine residue specifically ADP-ribosylated by diphtheria toxin
YOR136W	IDH2	Subunit of mitochondrial NAD(+)-dependent isocitrate dehydrogenase, which catalyzes the oxidation of isocitrate to alpha-ketoglutarate in the TCA cycle; phosphorylated
YOR182C	RPS30B	Protein component of the small (40S) ribosomal subunit; nearly identical to Rps30Ap and has similarity to rat S30 ribosomal protein
YOR230W	WTM1	Transcriptional modulator involved in regulation of meiosis, silencing, and expression of RNR genes; required for nuclear localization of the ribonucleotide reductase small subunit Rnr2p and Rnr4p; contains WD repeats
YOR273C	TPO4	Polyamine transport protein, recognizes spermine, putrescine, and spermidine; localizes to the plasma membrane; member of the major facilitator superfamily
YOR312C	RPL20B	Protein component of the large (60S) ribosomal subunit, nearly identical to Rpl20Ap and has similarity to rat L18a ribosomal protein
YOR369C	RPS12	Protein component of the small (40S) ribosomal subunit; has similarity to rat ribosomal protein S12
YPL037C	EGD1	Subunit beta1 of the nascent polypeptide-associated complex (NAC) involved in protein targeting, associated with cytoplasmic ribosomes; enhances DNA binding of the Gal4p activator; homolog of human BTF3b
YPL079W	RPL21B	Protein component of the large (60S) ribosomal subunit, nearly identical to Rpl21Ap and has similarity to rat L21 ribosomal protein
YPL131W	RPL5	Protein component of the large (60S) ribosomal subunit with similarity to E. coli L18 and rat L5 ribosomal proteins; binds 5S rRNA and is required for 60S subunit assembly
YPL220W	RPL1A	N-terminally acetylated protein component of the large (60S) ribosomal subunit, nearly identical to Rpl1Bp and has similarity to E. coli L1 and rat L10a ribosomal proteins; rpl1a rpl1b double null mutation is lethal
YPR074C	TKL1	Transketolase, similar to Tkl2p; catalyzes conversion of xylulose-5-phosphate and ribose-5-phosphate to sedoheptulose-7-phosphate and glyceraldehyde-3-phosphate in the pentose phosphate pathway; needed for synthesis of aromatic amino acids
YPR080W	TEF1	Translational elongation factor EF-1 alpha; also encoded by TEF2; functions in the binding reaction of aminoacyl-tRNA (AA-tRNA) to ribosomes; may also have a role in tRNA re-export from the nucleus
YPR102C	RPL11A	Protein of the large 60S ribosomal subunit, nearly identical to Rpl11Bp but expressed at twice the level; involved in ribosomal assembly; depletion causes degradation of 60S proteins and RNA; similar to E. coli L5 and rat L11
YPR124W	CTR1	High-affinity copper transporter of the plasma membrane, mediates nearly all copper uptake under low copper conditions; transcriptionally induced at low copper levels and degraded at high copper levels
YPR132W	RPS23B	Ribosomal protein 28 (rp28) of the small (40S) ribosomal subunit, required for translational accuracy; nearly identical to Rps23Ap and similar to E. coli S12 and rat S23 ribosomal proteins; deletion of both RPS23A and RPS23B is lethal
