## Supplementary Table3 for "The RNA-binding protein Puf5 buffers mRNA levels against chromatin-mediated changes in nascent transcription"

### Sheet: Sheet1
PTY	Genotype
1021	Mata; ade2-1; ura3-1; his3-11,15; trp1-1; leu2-3,112; can1-100; hht1-hhf1::kanMX4; hht2-hhf2::natMX4; p(URA3)-HHT2/HHF2
1229	Mata; ade2-1; ura3-1; his3-11,15; trp1-1; leu2-3,112; can1-100; hht1-hhf1::kanMX4; hht2-hhf2::natMX4; p(URA3)-HHT2/HHF2; p(TRP1)-HHT2/HHF2
1230	Mata; ade2-1; ura3-1; his3-11,15; trp1-1; leu2-3,112; can1-100; hht1-hhf1::kanMX4; hht2-hhf2::natMX4; p(URA3)-HHT2/HHF2; p(TRP1)-hht2-K56A/HHF2
1232	Mata; ade2-1; ura3-1; his3-11,15; trp1-1; leu2-3,112; can1-100; hht1-hhf1::kanMX4; hht2-hhf2::natMX4; p(URA3)-HHT2/HHF2; p(TRP1)-hht2-K56R/HHF2
1233	Mata; ade2-1; ura3-1; his3-11,15; trp1-1; leu2-3,112; can1-100; hht1-hhf1::kanMX4; hht2-hhf2::natMX4; p(URA3)-HHT2/HHF2; mpt5Δ::hphNT1
1234	Mata; ade2-1; ura3-1; his3-11,15; trp1-1; leu2-3,112; can1-100; hht1-hhf1::kanMX4; hht2-hhf2::natMX4; p(URA3)-HHT2/HHF2; mpt5Δ::hphNT1; p(TRP1)-HHT2/HHF2
1235	Mata; ade2-1; ura3-1; his3-11,15; trp1-1; leu2-3,112; can1-100; hht1-hhf1::kanMX4; hht2-hhf2::natMX4; p(URA3)-HHT2/HHF2; mpt5Δ::hphNT1; p(TRP1)-hht2-K56A/HHF2
1236	Mata; ade2-1; ura3-1; his3-11,15; trp1-1; leu2-3,112; can1-100; hht1-hhf1::kanMX4; hht2-hhf2::natMX4; p(URA3)-HHT2/HHF2; mpt5Δ::hphNT1; p(TRP1)-hht2-K56R/HHF2
1238	Mata; ade2-1; ura3-1; his3-11,15; trp1-1; leu2-3,112; can1-100; hht1-hhf1::kanMX4; hht2-hhf2::natMX4; p(URA3)-HHT2/HHF2; pop2Δ::hphNT1
1239	Mata; ade2-1; ura3-1; his3-11,15; trp1-1; leu2-3,112; can1-100; hht1-hhf1::kanMX4; hht2-hhf2::natMX4; p(URA3)-HHT2/HHF2; pop2Δ::hphNT1; p(TRP1)-HHT2/HHF2
1240	Mata; ade2-1; ura3-1; his3-11,15; trp1-1; leu2-3,112; can1-100; hht1-hhf1::kanMX4; hht2-hhf2::natMX4; p(URA3)-HHT2/HHF2; pop2Δ::hphNT1; p(TRP1)-hht2-K56A/HHF2
1241	Mata; ade2-1; ura3-1; his3-11,15; trp1-1; leu2-3,112; can1-100; hht1-hhf1::kanMX4; hht2-hhf2::natMX4; p(URA3)-HHT2/HHF2; pop2Δ::hphNT1; p(TRP1)-hht2-K56R/HHF2
1243	Mata; ade2-1; ura3-1; his3-11,15; trp1-1; leu2-3,112; can1-100; hht1-hhf1::kanMX4; hht2-hhf2::natMX4; p(URA3)-HHT2/HHF2; ccr4Δ::HIS3
1244	Mata; ade2-1; ura3-1; his3-11,15; trp1-1; leu2-3,112; can1-100; hht1-hhf1::kanMX4; hht2-hhf2::natMX4; p(URA3)-HHT2/HHF2; ccr4Δ::HIS3; p(TRP1)-HHT2/HHF2
1245	Mata; ade2-1; ura3-1; his3-11,15; trp1-1; leu2-3,112; can1-100; hht1-hhf1::kanMX4; hht2-hhf2::natMX4; p(URA3)-HHT2/HHF2; ccr4Δ::HIS3; p(TRP1)-hht2-K56A/HHF2
1246	Mata; ade2-1; ura3-1; his3-11,15; trp1-1; leu2-3,112; can1-100; hht1-hhf1::kanMX4; hht2-hhf2::natMX4; p(URA3)-HHT2/HHF2; ccr4Δ::HIS3; p(TRP1)-hht2-K56R/HHF2
1248	Mata; ade2-1; ura3-1; his3-11,15; trp1-1; leu2-3,112; can1-100; hht1-hhf1::kanMX4; hht2-hhf2::natMX4; p(URA3)-HHT2/HHF2; mpt5::MYC-HIS3
1249	Mata; ade2-1; ura3-1; his3-11,15; trp1-1; leu2-3,112; can1-100; hht1-hhf1::kanMX4; hht2-hhf2::natMX4; p(URA3)-HHT2/HHF2; mpt5::MYC-HIS3; p(TRP1)-HHT2/HHF2
1250	Mata; ade2-1; ura3-1; his3-11,15; trp1-1; leu2-3,112; can1-100; hht1-hhf1::kanMX4; hht2-hhf2::natMX4; p(URA3)-HHT2/HHF2; mpt5::MYC-HIS3; p(TRP1)-hht2-56A/HHF2
1254	Mata; ade2-1; ura3-1; his3-11,15; trp1-1; leu2-3,112; can1-100; hht1-hhf1::kanMX4; hht2-hhf2::natMX4; p(URA3)-HHT2/HHF2; puf3Δ::hphNT1
1255	Mata; ade2-1; ura3-1; his3-11,15; trp1-1; leu2-3,112; can1-100; hht1-hhf1::kanMX4; hht2-hhf2::natMX4; p(URA3)-HHT2/HHF2; puf3Δ::hphNT1; p(TRP1)-HHT2/HHF2
1256	Mata; ade2-1; ura3-1; his3-11,15; trp1-1; leu2-3,112; can1-100; hht1-hhf1::kanMX4; hht2-hhf2::natMX4; p(URA3)-HHT2/HHF2; puf3Δ::hphNT1; p(TRP1)-hht2-K56A/HHF2
1258	Mata; ade2-1; ura3-1; his3-11,15; trp1-1; leu2-3,112; can1-100; hht1-hhf1::kanMX4; hht2-hhf2::natMX4; p(URA3)-HHT2/HHF2; puf4Δ::hphNT1
1259	Mata; ade2-1; ura3-1; his3-11,15; trp1-1; leu2-3,112; can1-100; hht1-hhf1::kanMX4; hht2-hhf2::natMX4; p(URA3)-HHT2/HHF2; puf4Δ::hphNT1; p(TRP1)-HHT2/HHF2
1260	Mata; ade2-1; ura3-1; his3-11,15; trp1-1; leu2-3,112; can1-100; hht1-hhf1::kanMX4; hht2-hhf2::natMX4; p(URA3)-HHT2/HHF2; puf4Δ::hphNT1; p(TRP1)-hht2-K56A/HHF2
1262	Mata; ade2-1; ura3-1; his3-11,15; trp1-1; leu2-3,112; can1-100; hht1-hhf1::kanMX4; hht2-hhf2::natMX4; p(URA3)-HHT2/HHF2; puf1Δ::HIS3
1263	Mata; ade2-1; ura3-1; his3-11,15; trp1-1; leu2-3,112; can1-100; hht1-hhf1::kanMX4; hht2-hhf2::natMX4; p(URA3)-HHT2/HHF2; puf1Δ::HIS3; p(TRP1)-HHT2/HHF2
1264	Mata; ade2-1; ura3-1; his3-11,15; trp1-1; leu2-3,112; can1-100; hht1-hhf1::kanMX4; hht2-hhf2::natMX4; p(URA3)-HHT2/HHF2; puf1Δ::HIS3; p(TRP1)-hht2-K56A/HHF2
1266	Mata; ade2-1; ura3-1; his3-11,15; trp1-1; leu2-3,112; can1-100; hht1-hhf1::kanMX4; hht2-hhf2::natMX4; p(URA3)-HHT2/HHF2; puf2Δ::HIS3
1267	Mata; ade2-1; ura3-1; his3-11,15; trp1-1; leu2-3,112; can1-100; hht1-hhf1::kanMX4; hht2-hhf2::natMX4; p(URA3)-HHT2/HHF2; puf2Δ::HIS3; p(TRP1)-HHT2/HHF2
1268	Mata; ade2-1; ura3-1; his3-11,15; trp1-1; leu2-3,112; can1-100; hht1-hhf1::kanMX4; hht2-hhf2::natMX4; p(URA3)-HHT2/HHF2; puf2Δ::HIS3; p(TRP1)-hht2-K56A/HHF2
1270	Mata; ade2-1; ura3-1; his3-11,15; trp1-1; leu2-3,112; can1-100; hht1-hhf1::kanMX4; hht2-hhf2::natMX4; p(URA3)-HHT2/HHF2; puf6Δ::HIS3
1271	Mata; ade2-1; ura3-1; his3-11,15; trp1-1; leu2-3,112; can1-100; hht1-hhf1::kanMX4; hht2-hhf2::natMX4; p(URA3)-HHT2/HHF2; puf6Δ::HIS3; p(TRP1)-HHT2/HHF2
1272	Mata; ade2-1; ura3-1; his3-11,15; trp1-1; leu2-3,112; can1-100; hht1-hhf1::kanMX4; hht2-hhf2::natMX4; p(URA3)-HHT2/HHF2; puf6Δ::HIS3; p(TRP1)-hht2-K56A/HHF2
1274	Mata; ade2-1; ura3-1; his3-11,15; trp1-1; leu2-3,112; can1-100; hht1-hhf1::kanMX4; hht2-hhf2::natMX4; p(URA3)-HHT2/HHF2; p(TRP1)-hht2-K4R/HHF2
1275	Mata; ade2-1; ura3-1; his3-11,15; trp1-1; leu2-3,112; can1-100; hht1-hhf1::kanMX4; hht2-hhf2::natMX4; p(URA3)-HHT2/HHF2; p(TRP1)-hht2-K36R/HHF2
1276	Mata; ade2-1; ura3-1; his3-11,15; trp1-1; leu2-3,112; can1-100; hht1-hhf1::kanMX4; hht2-hhf2::natMX4; p(URA3)-HHT2/HHF2; p(TRP1)-HHT2/hhf2-K16A
1278	Mata; ade2-1; ura3-1; his3-11,15; trp1-1; leu2-3,112; can1-100; hht1-hhf1::kanMX4; hht2-hhf2::natMX4; p(URA3)-HHT2/HHF2; p(TRP1)-HHT2/hhf2-K5A
1279	Mata; ade2-1; ura3-1; his3-11,15; trp1-1; leu2-3,112; can1-100; hht1-hhf1::kanMX4; hht2-hhf2::natMX4; p(URA3)-HHT2/HHF2; p(TRP1)-hht2-K79A/HHF2
1280	Mata; ade2-1; ura3-1; his3-11,15; trp1-1; leu2-3,112; can1-100; hht1-hhf1::kanMX4; hht2-hhf2::natMX4; p(URA3)-HHT2/HHF2; p(TRP1)-HHT2/hhf2-K12A
1281	Mata; ade2-1; ura3-1; his3-11,15; trp1-1; leu2-3,112; can1-100; hht1-hhf1::kanMX4; hht2-hhf2::natMX4; p(URA3)-HHT2/HHF2; p(TRP1)-HHT2/hhf2-K5-12AA
1282	Mata; ade2-1; ura3-1; his3-11,15; trp1-1; leu2-3,112; can1-100; hht1-hhf1::kanMX4; hht2-hhf2::natMX4; p(URA3)-HHT2/HHF2; mpt5Δ::hphNT1; p(TRP1)-hht2-K4R/HHF2
1283	Mata; ade2-1; ura3-1; his3-11,15; trp1-1; leu2-3,112; can1-100; hht1-hhf1::kanMX4; hht2-hhf2::natMX4; p(URA3)-HHT2/HHF2; mpt5Δ::hphNT1; p(TRP1)-hht2-K36R/HHF2
1284	Mata; ade2-1; ura3-1; his3-11,15; trp1-1; leu2-3,112; can1-100; hht1-hhf1::kanMX4; hht2-hhf2::natMX4; p(URA3)-HHT2/HHF2; mpt5Δ::hphNT1; p(TRP1)-HHT2/hhf2-K16A
1286	Mata; ade2-1; ura3-1; his3-11,15; trp1-1; leu2-3,112; can1-100; hht1-hhf1::kanMX4; hht2-hhf2::natMX4; p(URA3)-HHT2/HHF2; mpt5Δ::hphNT1; p(TRP1)-hht2-K79A/HHF2
1287	Mata; ade2-1; ura3-1; his3-11,15; trp1-1; leu2-3,112; can1-100; hht1-hhf1::kanMX4; hht2-hhf2::natMX4; p(URA3)-HHT2/HHF2; mpt5Δ::hphNT1; p(TRP1)-HHT2/hhf2-K5A
1288	Mata; ade2-1; ura3-1; his3-11,15; trp1-1; leu2-3,112; can1-100; hht1-hhf1::kanMX4; hht2-hhf2::natMX4; p(URA3)-HHT2/HHF2; mpt5Δ::hphNT1; p(TRP1)-HHT2/hhf2-K12A
1289	Mata; ade2-1; ura3-1; his3-11,15; trp1-1; leu2-3,112; can1-100; hht1-hhf1::kanMX4; hht2-hhf2::natMX4; p(URA3)-HHT2/HHF2; mpt5Δ::hphNT1; p(TRP1)-HHT2/hhf2-K5-12AA
1290	Mata; ade2-1; ura3-1; his3-11,15; trp1-1; leu2-3,112; can1-100; hht1-hhf1::kanMX4; hht2-hhf2::natMX4; p(URA3)-HHT2/HHF2; ccr4Δ::HIS3; p(TRP1)-hht2-K4R/HHF2
1291	Mata; ade2-1; ura3-1; his3-11,15; trp1-1; leu2-3,112; can1-100; hht1-hhf1::kanMX4; hht2-hhf2::natMX4; p(URA3)-HHT2/HHF2; ccr4Δ::HIS3; p(TRP1)-hht2-K36R/HHF2
1292	Mata; ade2-1; ura3-1; his3-11,15; trp1-1; leu2-3,112; can1-100; hht1-hhf1::kanMX4; hht2-hhf2::natMX4; p(URA3)-HHT2/HHF2; ccr4Δ::HIS3; p(TRP1)-HHT2/hhf2-K16A
1294	Mata; ade2-1; ura3-1; his3-11,15; trp1-1; leu2-3,112; can1-100; hht1-hhf1::kanMX4; hht2-hhf2::natMX4; p(URA3)-HHT2/HHF2; pop2Δ::HIS3; p(TRP1)-hht2-K4R/HHF2
1295	Mata; ade2-1; ura3-1; his3-11,15; trp1-1; leu2-3,112; can1-100; hht1-hhf1::kanMX4; hht2-hhf2::natMX4; p(URA3)-HHT2/HHF2; pop2Δ::HIS3; p(TRP1)-hht2-K36R/HHF2
1296	Mata; ade2-1; ura3-1; his3-11,15; trp1-1; leu2-3,112; can1-100; hht1-hhf1::kanMX4; hht2-hhf2::natMX4; p(URA3)-HHT2/HHF2; pop2Δ::HIS3; p(TRP1)-HHT2/hhf2-K16A
1298	Mata; ade2-1; ura3-1; his3-11,15; trp1-1; leu2-3,112; can1-100; hht1-hhf1::kanMX4; hht2-hhf2::natMX4; p(URA3)-HHT2/HHF2; mpt5Δ::hphNT1; mpt5::HIS3
1299	Mata; ade2-1; ura3-1; his3-11,15; trp1-1; leu2-3,112; can1-100; hht1-hhf1::kanMX4; hht2-hhf2::natMX4; p(URA3)-HHT2/HHF2; mpt5Δ::hphNT1; mpt5::HIS3; p(TRP1)-HHT2/HHF2
1300	Mata; ade2-1; ura3-1; his3-11,15; trp1-1; leu2-3,112; can1-100; hht1-hhf1::kanMX4; hht2-hhf2::natMX4; p(URA3)-HHT2/HHF2; mpt5Δ::hphNT1; p(HIS3)-mpt5::NLS
1301	Mata; ade2-1; ura3-1; his3-11,15; trp1-1; leu2-3,112; can1-100; hht1-hhf1::kanMX4; hht2-hhf2::natMX4; p(URA3)-HHT2/HHF2; mpt5Δ::hphNT1; p(HIS3)-mpt5::NLS; p(TRP1)-HHT2/HHF2
1302	Mata; ade2-1; ura3-1; his3-11,15; trp1-1; leu2-3,112; can1-100; hht1-hhf1::kanMX4; hht2-hhf2::natMX4; p(URA3)-HHT2/HHF2; mpt5Δ::hphNT1; p(HIS3)-mpt5::NES
1303	Mata; ade2-1; ura3-1; his3-11,15; trp1-1; leu2-3,112; can1-100; hht1-hhf1::kanMX4; hht2-hhf2::natMX4; p(URA3)-HHT2/HHF2; mpt5Δ::hphNT1; p(HIS3)-mpt5::NES; p(TRP1)-HHT2/HHF2
1304	Mata; ade2-1; ura3-1; his3-11,15; trp1-1; leu2-3,112; can1-100; hht1-hhf1::kanMX4; hht2-hhf2::natMX4; p(URA3)-HHT2/HHF2; mpt5Δ::hphNT1; p(HIS3)-mpt5::NLS; p(TRP1)-hht2-K56A/HHF2
1305	Mata; ade2-1; ura3-1; his3-11,15; trp1-1; leu2-3,112; can1-100; hht1-hhf1::kanMX4; hht2-hhf2::natMX4; p(URA3)-HHT2/HHF2; mpt5Δ::hphNT1; p(HIS3)-mpt5::NES; p(TRP1)-hht2-K56A/HHF2
1306	Mata; ade2-1; ura3-1; his3-11,15; trp1-1; leu2-3,112; can1-100; hht1-hhf1::kanMX4; hht2-hhf2::natMX4; p(URA3)-HHT2/HHF2; mpt5Δ::hphNT1; p(HIS3)-mpt5::NLS; p(TRP1)-hht2-K4R/HHF2
1307	Mata; ade2-1; ura3-1; his3-11,15; trp1-1; leu2-3,112; can1-100; hht1-hhf1::kanMX4; hht2-hhf2::natMX4; p(URA3)-HHT2/HHF2; mpt5Δ::hphNT1; p(HIS3)-mpt5::NES; p(TRP1)-hht2-K4R/HHF2
1308	Mata; ade2-1; ura3-1; his3-11,15; trp1-1; leu2-3,112; can1-100; hht1-hhf1::kanMX4; hht2-hhf2::natMX4; p(URA3)-HHT2/HHF2; mpt5Δ::hphNT1; p(HIS3)-mpt5::GFP
1309	Mata; ade2-1; ura3-1; his3-11,15; trp1-1; leu2-3,112; can1-100; hht1-hhf1::kanMX4; hht2-hhf2::natMX4; p(URA3)-HHT2/HHF2; mpt5Δ::hphNT1; p(HIS3)-mpt5::GFP; p(TRP1)-HHT2/HHF2
1310	Mata; ade2-1; ura3-1; his3-11,15; trp1-1; leu2-3,112; can1-100; hht1-hhf1::kanMX4; hht2-hhf2::natMX4; p(URA3)-HHT2/HHF2; mpt5Δ::hphNT1; p(HIS3)-mpt5::GFP-NLS
1311	Mata; ade2-1; ura3-1; his3-11,15; trp1-1; leu2-3,112; can1-100; hht1-hhf1::kanMX4; hht2-hhf2::natMX4; p(URA3)-HHT2/HHF2; mpt5Δ::hphNT1; p(HIS3)-mpt5::GFP-NLS; p(TRP1)-HHT2/HHF2
1312	Mata; ade2-1; ura3-1; his3-11,15; trp1-1; leu2-3,112; can1-100; hht1-hhf1::kanMX4; hht2-hhf2::natMX4; p(URA3)-HHT2/HHF2; mpt5Δ::hphNT1; p(HIS3)-mpt5::GFP-NLS; p(TRP1)-hht2-K56A/HHF2
1313	Mata; ade2-1; ura3-1; his3-11,15; trp1-1; leu2-3,112; can1-100; hht1-hhf1::kanMX4; hht2-hhf2::natMX4; p(URA3)-HHT2/HHF2; mpt5Δ::hphNT1; p(HIS3)-mpt5::GFP-NES
1314	Mata; ade2-1; ura3-1; his3-11,15; trp1-1; leu2-3,112; can1-100; hht1-hhf1::kanMX4; hht2-hhf2::natMX4; p(URA3)-HHT2/HHF2; mpt5Δ::hphNT1; p(HIS3)-mpt5::GFP-NES; p(TRP1)-HHT2/HHF2
1315	Mata; ade2-1; ura3-1; his3-11,15; trp1-1; leu2-3,112; can1-100; hht1-hhf1::kanMX4; hht2-hhf2::natMX4; p(URA3)-HHT2/HHF2; mpt5Δ::hphNT1; p(HIS3)-mpt5::GFP-NES; p(TRP1)-hht2-K56A/HHF2
1316	Mata; ade2-1; ura3-1; his3-11,15; trp1-1; leu2-3,112; can1-100; hht1-hhf1::kanMX4; hht2-hhf2::natMX4; p(URA3)-HHT2/HHF2; mpt5Δ::hphNT1; p(HIS3)-mpt5::RBDmut; p(TRP1)-hht2-K56A/HHF2
1317	Mata; ade2-1; ura3-1; his3-11,15; trp1-1; leu2-3,112; can1-100; hht1-hhf1::kanMX4; hht2-hhf2::natMX4; p(URA3)-HHT2/HHF2; mpt5Δ::hphNT1; p(HIS3)-mpt5::truncprom; p(TRP1)-hht2-K56A/HHF2
1318	Mata; ade2-1; ura3-1; his3-11,15; trp1-1; leu2-3,112; can1-100; hht1-hhf1::kanMX4; hht2-hhf2::natMX4; p(URA3)-HHT2/HHF2; mpt5Δ::hphNT1; p(HIS3)-mpt5::upstrprom; p(TRP1)-hht2-K56A/HHF2
1328	Mata; ade2-1; ura3-1; his3-11,15; trp1-1; leu2-3,112; can1-100; hht1-hhf1::kanMX4; hht2-hhf2::natMX4; p(URA3)-HHT2/HHF2; mpt5::MYC-HIS3; mpt5::tetprom/N-terminal3xmini-AID-hphNT1; p(LEU2)OsTIR1/TetR; p(TRP1)-hht2-K56A/HHF2
1329	Mata; ade2-1; ura3-1; his3-11,15; trp1-1; leu2-3,112; can1-100; hht1-hhf1::kanMX4; hht2-hhf2::natMX4; p(URA3)-HHT2/HHF2; xrn1Δ::HIS3
1330	Mata; ade2-1; ura3-1; his3-11,15; trp1-1; leu2-3,112; can1-100; hht1-hhf1::kanMX4; hht2-hhf2::natMX4; p(URA3)-HHT2/HHF2; xrn1Δ::HIS3; p(TRP1)-HHT2/HHF2
1331	Mata; ade2-1; ura3-1; his3-11,15; trp1-1; leu2-3,112; can1-100; hht1-hhf1::kanMX4; hht2-hhf2::natMX4; p(URA3)-HHT2/HHF2; xrn1Δ::HIS3; p(TRP1)-hht2-K56A/HHF2
1332	Mata; ade2-1; ura3-1; his3-11,15; trp1-1; leu2-3,112; can1-100; hht1-hhf1::kanMX4; hht2-hhf2::natMX4; p(URA3)-HHT2/HHF2; xrn1Δ::HIS3; p(TRP1)-hht2-K56Q/HHF2
1334	Mata; ade2-1; ura3-1; his3-11,15; trp1-1; leu2-3,112; can1-100; hht1-hhf1::kanMX4; hht2-hhf2::natMX4; p(URA3)-HHT2/HHF2; mpt5::MYC-HIS3; mpt5::tetprom/N-terminal3xmini-AID-hphNT1; p(LEU2)OsTIR1/TetR; p(TRP1)-hht2-K4R/HHF2
