## Supplementary Table 4 for "The RNA-binding protein Puf5 buffers mRNA levels against chromatin-mediated changes in nascent transcription"

### Sheet: Sheet1
Plasmid	Source	Description or
		Integrated Cassette
pRS413	(Sikorski & Hieter, 1989)	pBluescript II; AmpR; HIS3
pRS414	(Sikorski & Hieter, 1989)	pBluescript II; AmpR; TRP
pFA6a-13myc	(Longtine et al., 1998)	AmpR; 13myc-HIS3
pFA6a-GFP	(Longtine et al., 1998)	AmpR; GFP(S65T)-HIS3
pFA6a-His	(Longtine et al., 1998)	AmpR; HIS3
pFA6a-HphNT1	(Janke et al., 2004)	AmpR; HphNT1 (Hygromycin B)
pST1760	(Tanaka et al., 2015)	AmpR; OsTIR1/TetR-HIS3
pST1868	(Tanaka et al., 2015)	AmpR; OsTIR1/TetR-LEU2
pST1872	(Tanaka et al., 2015)	AmpR; Tet Prom/N-terminal 3x mini-AID-HphNT1 (Hygromycin B)
pH3K56A	Lab Collection	AmpR; Alanine substitution at H3K56; TRP (shuffle)
pH3K56R	This Study	AmpR; Arginine substitution at H3K56; TRP (shuffle)
pH4K16A	This Study	AmpR; Alanine substitution at H4K16; TRP (shuffle)
pH3K4R	This Study	AmpR; Arginine substitution at H3K4; TRP (shuffle)
pH3/H4-Trp	Lab Collection	AmpR; HHT2/HHF2; TRP (shuffle)
pH3K36R	This Study	AmpR; Arginine substitution at H3K36R; TRP (shuffle)
Mpt5-Myc (pRS413)	This Study	pRS413; Mpt5-13Myc; HIS (shuffle)
Mpt5-RBD (pRS413)	This Study	pRS413; Mpt5-RNA Binding Mutant; HIS (shuffle)
Mpt5-NLS (pRS413)	This Study	pRS413; C-terminal Mpt5-NLS tag; HIS (shuffle)
Mpt5-NES (pRS413)	This Study	pRS413; C-terminal Mpt5-NES tag; HIS (shuffle)
Mpt5-GFP (pRS413)	This Study	pRS413; C-terminal Mpt5-GFP tag; HIS (shuffle)
Mpt5-NLS-GFP (pRS413)	This Study	pRS413; C-terminal Mpt5-NLS/GFP tag; HIS (shuffle)
Mpt5-NES-GFP (pRS413)	This Study	pRS413; C-terminal Mpt5-NES/GFP tag; HIS (shuffle)
